# Impact of sulfamethoxazole on a riverine microbiome

**DOI:** 10.1101/2021.04.01.438070

**Authors:** C. Borsetto, S. Raguideau, E. Travis, D.W. Kim, D.H. Lee, A. Bottrill, R. Stark, L. Song, J.C. Cha, J. Pearson, C. Quince, A.C. Singer, E.M.H. Wellington

## Abstract

The continued emergence of bacterial pathogens presenting antimicrobial resistance is widely recognised as a global health threat and recent attention focused on potential environmental reservoirs of antibiotic resistance genes (ARGs). Freshwater environments such as rivers represent a potential hotspot for ARGs and antibiotic resistant bacteria as they are receiving systems for effluent discharges from wastewater treatment plants (WWTPs). Effluent also contains low levels of different antimicrobials including antibiotics and biocides. Sulfonamides are antibacterial chemicals widely used in clinical, veterinary and agricultural settings and are frequently detected in sewage sludge and manure in addition to riverine ecosystems. The impact of such exposure on ARG prevalence and diversity is unknown, so the aim of this study was to investigate the release of a sub-lethal concentration of the sulfonamide compound sulfamethoxazole (SMX) on the river bacterial microbiome using a flume system. This system was a semi-natural *in vitro* flume using river water (30 L) and sediment with circulation to mimic river flow. A combination of ‘omics’ approaches were conducted to study the impact of SMX exposure on the microbiomes within the flumes. Metagenomic analysis showed that the addition of low concentrations of SMX (<4 μg L^−1^) had a limited effect on the bacterial resistome in the water fraction only, with no impact observed in the sediment. Metaproteomics did not show differences in ARGs expression with SMX exposure in water. Overall, the river bacterial community was resilient to short term exposure to sub-lethal concentrations of SMX which mimics the exposure such communities experience downstream of WWTPs throughout the year.
