## Supplementary material for "Impact of sulfamethoxazole on a riverine microbiome": Table S2

MAG_ID	Domain	Phylum	Class	Order	Family	Genus	Species	ARO_ID	Drug_class	Mechanism	Gene
m798	Bacteria	Proteobacteria	Gammaproteobacteria	Burkholderiales	Rhodocyclaceae	Methyloversatilis	/	ARO:3000778	MDR	efflux pump	adeG/ceoB
c2060	Bacteria	Proteobacteria	Gammaproteobacteria	Pseudomonadales	Moraxellaceae	Acinetobacter	Acinetobacter tjernbergiae	ARO:3000781	MDR	efflux pump	adeJ
								ARO:3000781	MDR	efflux pump	adeJ
								ARO:3000782	MDR	efflux pump	adeK
m2030	Bacteria	Proteobacteria	Gammaproteobacteria	Burkholderiales	Rhodocyclaceae	Methyloversatilis	Methyloversatilis universalis_A	ARO:3000778	MDR	efflux pump	adeG/ceoB
c214	Bacteria	Proteobacteria	Gammaproteobacteria	Pseudomonadales	Moraxellaceae	Acinetobacter	Acinetobacter beijerinckii	ARO:3000553	Tetracycline	Regulator	adeR
								ARO:3000553	Tetracycline	Regulator	adeR
								ARO:3000620	MDR	Regulator	adeL
								ARO:3000753	MDR	efflux pump	abeM
								ARO:3000753	MDR	efflux pump	abeM
								ARO:3000753	MDR	efflux pump	abeM
								ARO:3000774	MDR	efflux pump	adeA
								ARO:3000774	MDR	efflux pump	adeA
								ARO:3000775	MDR	efflux pump	adeB
								ARO:3000775	MDR	efflux pump	adeB
								ARO:3000777	MDR	efflux pump	adeF
								ARO:3000778	MDR	efflux pump	adeG/ceoB
								ARO:3000778	MDR	efflux pump	adeG/ceoB
								ARO:3000778	MDR	efflux pump	adeG/ceoB
								ARO:3000781	MDR	efflux pump	adeJ
								ARO:3000782	MDR	efflux pump	adeK
c1936	Bacteria	Proteobacteria	Gammaproteobacteria	Legionellales	Legionellaceae	Legionella_D	/	ARO:3000615	MLSB	efflux pump	mefA
								ARO:3000616	MLSB	efflux pump	mel
c236	Bacteria	Myxococcota	XYA12-FULL-58-9	XYA12-FULL-58-9	XYA12-FULL-58-9	/	/	ARO:3002531	Aminoglycoside	antibiotic inactivation	AAC(3)-Ic
c1930	Bacteria	Proteobacteria	Alphaproteobacteria	Caedimonadales	Caedimonadaceae	Caedimonas	/	ARO:3000194	Tetracycline	antibiotic target protection	tetW
c1919	Bacteria	Actinobacteriota	Actinobacteria	Mycobacteriales	Mycobacteriaceae	Mycolicibacterium	/	ARO:3000245	Rifamycin	antibiotic target protection	RbpA
								ARO:3000816	MDR	Regulator	mtrA
m2135	Bacteria	Actinobacteriota	Thermoleophilia	Solirubrobacterales	Solirubrobacteraceae	/	/	ARO:3002930	Glycopeptide	antibiotic target alteration	vanRO
c1159	Bacteria	Proteobacteria	Gammaproteobacteria	Legionellales	Legionellaceae	Legionella	Legionella anisa	ARO:3000606	Beta-lactam	antibiotic inactivation	FEZ
m2418	Bacteria	Proteobacteria	Alphaproteobacteria	Dongiales	Dongiaceae	/	/	ARO:3000804	MDR	efflux pump	MexF
m426	Bacteria	Proteobacteria	Alphaproteobacteria	UBA1301	UBA1301	/	/	ARO:3002486	Beta-lactam	antibiotic inactivation	LRA-7/9
c586	Bacteria	Verrucomicrobiota	Verrucomicrobiae	Opitutales	Opitutaceae	IMCC26134_A	/	ARO:3000518	resistance-nodulation-cell division (RND) antibiotic efflux pump	antibiotic efflux	CRP
								ARO:3002191	Beta-lactam	antibiotic inactivation	MOX-9
c2550	Bacteria	Actinobacteriota	Actinobacteria	Mycobacteriales	Mycobacteriaceae	Mycobacteroides	Mycobacteroides chelonae	ARO:3000245	Rifamycin	antibiotic target protection	RbpA
								ARO:3000501	rifamycin-resistant beta-subunit of RNA polymerase (rpoB)	antibiotic target replacement,antibiotic target alteration	Nocardia
								ARO:3000816	MDR	Regulator	mtrA
c955	Bacteria	Proteobacteria	Gammaproteobacteria	Burkholderiales	Rhodocyclaceae	Zoogloea	/	ARO:3000778	MDR	efflux pump	adeG/ceoB
c1190	Bacteria	Proteobacteria	Gammaproteobacteria	Enterobacterales	Shewanellaceae	Shewanella	Shewanella sp002966515	ARO:3000518	resistance-nodulation-cell division (RND) antibiotic efflux pump	antibiotic efflux	CRP
								ARO:3001812	Beta-lactam	antibiotic inactivation	OXA-clusterB
								ARO:3004325	MCR phosphoethanolamine transferase	antibiotic target alteration	MCR-4
m345	Bacteria	Actinobacteriota	Actinobacteria	Mycobacteriales	Mycobacteriaceae	Mycolicibacterium	/	ARO:3000245	Rifamycin	antibiotic target protection	RbpA
								ARO:3000501	rifamycin-resistant beta-subunit of RNA polymerase (rpoB)	antibiotic target replacement,antibiotic target alteration	Nocardia
								ARO:3000501	rifamycin-resistant beta-subunit of RNA polymerase (rpoB)	antibiotic target replacement,antibiotic target alteration	Nocardia
								ARO:3000816	MDR	Regulator	mtrA
								ARO:3002846	Rifamycin	antibiotic inactivation	arr-1
c2932	Bacteria	Chloroflexota	Chloroflexia	Thermomicrobiales	UBA6265	/	/	ARO:3002930	Glycopeptide	antibiotic target alteration	vanRO
m2576	Bacteria	Proteobacteria	Gammaproteobacteria	Burkholderiales	Rhodocyclaceae	Methyloversatilis	Methyloversatilis discipulorum_A	ARO:3000778	MDR	efflux pump	adeG/ceoB
c2568	Bacteria	Proteobacteria	Gammaproteobacteria	Xanthomonadales	Xanthomonadaceae	Arenimonas	/	ARO:3003744	MLSB	antibiotic inactivation	vatF
c1308	Bacteria	Actinobacteriota	Actinobacteria	Propionibacteriales	Propionibacteriaceae	Micropruina	/	ARO:3003980	Tetracycline	efflux pump	tetA(48)
c2564	Bacteria	Proteobacteria	Gammaproteobacteria	Pseudomonadales	Pseudomonadaceae	Pseudomonas_E	/	ARO:3000378	MDR	efflux pump	MexB
								ARO:3000803	MDR	efflux pump	MexE
								ARO:3000804	MDR	efflux pump	MexF
								ARO:3003031	MDR	efflux pump	MexW
								ARO:3004054	MDR	Regulator	CpxR-Pae
